# A specialized deceptive pollination system based on elaborate mushroom mimicry

**DOI:** 10.1101/819136

**Authors:** Satoshi Kakishima, Nobuko Tuno, Kentaro Hosaka, Tomoko Okamoto, Takuro Ito, Yudai Okuyama

**Affiliations:** Tsukuba Botanical Garden, National Museum of Nature and Science, Amakubo 4-1-1, Tsukuba, Ibaraki, 305-0005, Japan; Laboratory of Ecology, Graduate School of Natural Science and Technology, Kanazawa University, Kanazawa 920-1192, Japan; Laboratory of Insect Ecology, Faculty of Applied Biological Sciences, Gifu University, Yanagido 1-1, Gifu 501-1193, Japan

**Keywords:** *Arisaema*, deceptive pollination, Drosophilidae, floral scent, floral mimicry, mushroom

## Abstract

Despite its potential effectiveness for outcrossing, few examples of pollination via mushroom mimicry have been reported. This may be because the conditions under which the strategy can evolve are limited and/or because demonstrating it is challenging. *Arisaema* is a plant genus that has been suggested to adopt mushroom mimicry for pollination, although no compelling evidence for this has yet been demonstrated. Here, we report that *Arisaema sikokianum* utilizes mostly a single genus of obligate mycophagous flies (*Mycodrosophila*) as pollinators, and that the insect community dominated by *Mycodrosophila* is strikingly similar to those found on some species of wood-decaying fungi. Comparative chemical analyses of *Arisaema* spp. and various mushrooms further revealed that only *A. sikokianum* emits a set of volatile compounds shared with some mushroom species utilized by *Mycodrosophila*. Meanwhile, other closely related and often sympatric *Arisaema* species do not possess such typical traits of mushroom mimicry or attract *Mycodrosophila*, thereby likely achieving substantial reproductive isolation from *A. sikokianum*. Our finding indicates that mushroom mimicry is an exceptional and derived state in the genus *Arisaema*, thus providing an unprecedented opportunity to study the mechanisms underlying the coordinated acquisition of mimicry traits that occurred during a recent speciation event.
