## Supplementary material for "A specialized deceptive pollination system based on elaborate mushroom mimicry": Table S1

### Sheet: Table_site.csv
Table S1. The locations of the six study sites.
Sites	Locations	Latitude (N)	Longetitude (E)
site 1	Kagami, Konan, Kochi Pref.	33°35'	133°48'
site 2	Kiragawa, Muroto, Kochi Pref.	33º22'	134º09'
site 3	Kitagawa, Kochi Pref.	33°35'	134°06'
site 4	Kochi, Kochi Pref.	33°38'	133°29'
site 5	Ochi, Kochi Pref.	33°34'	133°16'
site 6	Ochi, Kochi Pref.	33°31'	133°15'
