## Supplementary material for "A specialized deceptive pollination system based on elaborate mushroom mimicry": Table S2

### Sheet: Sheet1
Table S2. Number of plants used for pollinator collection and number of insects collected and identified in the present study.
Species	Year	Site	Plant Sex	No. of plants	Pollinators collected
A. sikokianum	2016	1	Female	>6	34
		2	Female	>7	34
		3	Female	4	17
		4	Female	3	17
		5	Female	6	47
		6	Female	>2	19
	2017	1	Male	10	29
			Female	3	20
		2	Male	10	27
			Female	3	19
	2018	1	Male	6	11
			Female	2	18
		2	Male	15	34
			Female	2	41
A. japonicum	2016	1	Female	2	6
		2	Female	5	6
	2017	1	Male	22	13
			Female	10	17
		2	Male	15	6
			Female	6	5
	2018	1	Male	26	46
			Female	9	40
		2	Male	8	3
			Female	6	9
