## Supplementary material for "A specialized deceptive pollination system based on elaborate mushroom mimicry": Table S3

### Sheet: Sheet1
Table S3. Arisaema samples used for volatile analysis in the present study.
Species	Sample ID	Locations	Latitude (N)	Longetitude (E)
Arisaema shikokianum	SK19700	Sakihama, Muroto, Kochi Pref.	33°24'	134°12'
Arisaema shikokianum	TBG163694	Monobe, Kami, Kochi Pref.	33°47'	134°01'
Arisaema shikokianum	TBG163695	Nahari, Kochi Pref.	33º26	134º04'
Arisaema shikokianum	TBG163696	Nahari, Kochi Pref.	33º26	134º04'
Arisaema shikokianum	TBG163698	Kiragawa, Muroto, Kochi Pref. (Site 2)	33º22'	134º09'
Arisaema shikokianum	TBG163699	Kiragawa, Muroto, Kochi Pref. (Site 2)	33º22'	134º09'
Arisaema shikokianum	TBG163700	Kiragawa, Muroto, Kochi Pref. (Site 2)	33º22'	134º09'
Arisaema shikokianum	TBG165609	Kitagawa, Kochi Pref.	33°30'	134°09'
Arisaema shikokianum	TBG165710	Kitagawa, Kochi Pref.	33°30'	134°09'
Arisaema japonicum	TBG165422	Yakushima Isl., Kagoshima Pref.	30°23'	130°34'
Arisaema japonicum	SK19698	Kobayashi, Miyazaki Pref.	32°04'	131°06'
Arisaema japonicum	SK19123	Kobayashi, Miyazaki Pref.	32°04'	131°06'
Arisaema japonicum	SK19699	Yakushima Isl., Kagoshima Pref.	30°23'	130°34'
Arisaema japonicum	TBG165626	Kiragawa, Muroto, Kochi Pref. (Site 2)	33º22'	134º09'
Arisaema japonicum	TBG165627	Kiragawa, Muroto, Kochi Pref. (Site 2)	33º22'	134º09'
Arisaema japonicum	TBG165628	Kiragawa, Muroto, Kochi Pref. (Site 2)	33º22'	134º09'
Arisaema japonicum	TBG165629	Kagami, Konan, Kochi Pref. (site 1)	33°35'	133°48'
Arisaema iyoanum subsp. iyoanum	TBG165763	Kumakogen, Ehime Pref.	33°43'	133°05'
Arisaema iyoanum subsp. nakaianum	TBG165738	Tsuno, Kochi Pref.	33°28'	133°01'
Arisaema angustatum	TBG164914	Fujiyoshida, Yamanashi Pref.	35°28'	138°51'
Arisaema angustatum	TBG166181	Nishiawakura, Okayama Pref.	35º14'	143º23'
Arisaema tosaense	TBG165781	Tsushima, Uwajima, Ehime Pref.	33°05'	132°39'
Arisaema kishidae	SK18606	Kushimoto, Wakayama Pref.	33°30'	135°44'
Arisaema kishidae	SK18605*	Kushimoto, Wakayama Pref.	33°30'	135°44'
Arisaema serratum	TBG164904	Sakuragawa, Ibaraki Pref.	36º20'	140º07'
Arisaema serratum	TBG166151*	Hamamatsu, Shizuoka	34°53'	137°48'
Arisaema serratum	TBG166152*	Hamamatsu, Shizuoka	34°53'	137°48'
Arisaema serratum	TBG164910*	Fujiyoshida, Yamanashi Pref.	35°28'	138°51'
Arisaema yamatense	08-283	Taiki, Mie Pref.	34º19'	136º23'
*No volatile was detected and therefore not included in the following analyses.
