## Supplementary material for "A specialized deceptive pollination system based on elaborate mushroom mimicry": Table S4

### Sheet: Sheet1
Table S4. Mushroom samples used for volatile analysis in the present study. The information on potential production of fruiting body in spring and growth habit are also shown.
Species	Fruiting in spring	Growth habit	Sample ID	Locations
Auricularia auricula	yes	wood-decaying	s.n.	cultivation
Irpex consors	yes	wood-decaying	s.n.	unknown
Pleurotus pulmonarius	yes	wood-decaying	s.n.	cultivation
Trametes versicolor	yes	wood-decaying	s.n.	unknown
Ganoderma lucidum	yes	wood-decaying	KH_TBG16_108	Tsukuba Botanical Garden
Ganoderma lucidum	yes	wood-decaying	s.n.	Tsukuba Botanical Garden
Ganoderma applanatum	yes	wood-decaying	KH_TBG16_255	Tsukuba Botanical Garden
Ganoderma applanatum	yes	wood-decaying	s.n.	Tsukuba Botanical Garden
Amanita caesareoides	no	ectomycorrhizal	s.n.	Tsukuba Botanical Garden
Amanita pantherina	no	ectomycorrhizal	KH_TBG16_234	Tsukuba Botanical Garden
Amanita orientigemmata	no	ectomycorrhizal	KH_TBG16_233	Tsukuba Botanical Garden
Geastrum triplex	yes	litter-decaying	s.n.	unknown
Bjerkandera adusta	yes	wood-decaying	s.n.	Tsukuba Botanical Garden
Protubera nipponica	no	litter-decaying	s.n.	Tsukuba Botanical Garden
Boletus subvelutipes	equivocal	ectomycorrhizal	s.n.	Tsukuba Botanical Garden
Tylopilus neofelleus	equivocal	ectomycorrhizal	KH_TBG16_174	Tsukuba Botanical Garden
Lacrymaria lacrymabunda	yes	litter-decaying	s.n.	Tsukuba Botanical Garden
Russula nigricans	no	ectomycorrhizal	s.n.	Tsukuba Botanical Garden
Gymnopus dryophilus	yes	litter-decaying	KH_TBG16_172	Tsukuba Botanical Garden
Trametes versicolor	yes	wood-decaying	KH_TBG16_259	Tsukuba Botanical Garden
Marasmius maximus	yes	litter-decaying	KH_TBG16_126	Tsukuba Botanical Garden
Marasmius purpureostriatus	yes	litter-decaying	KH_TBG16_215	Tsukuba Botanical Garden
Pluteus aurantiorugosus	yes	wood-decaying	KH_TBG16_125	Tsukuba Botanical Garden
Laccaria vinaceoavellanea	no	ectomycorrhizal	KH_TBG16_260	Tsukuba Botanical Garden
Laetiporus sulphureus	equivocal	wood-decaying	KH_TBG16_269	Tsukuba Botanical Garden
Polyporus arcularius	yes	wood-decaying	KH_TBG16_107	Tsukuba Botanical Garden
Agaricus abruptibulbus	equivocal	litter-decaying	KH_TBG16_361	Tsukuba Botanical Garden
Chalciporus sp.	no	ectomycorrhizal	KH_TBG16_198	Tsukuba Botanical Garden
Cantharellus sp.	equivocal	ectomycorrhizal	KH_TBG16_211	Tsukuba Botanical Garden
Pleurotus ostreatus	yes	wood-decaying	s.n.	Ashiu, Nantan, Kyoto Pref.
