## Supplementary material for "A specialized deceptive pollination system based on elaborate mushroom mimicry": Table S5

### Sheet: Sheet1
Table S5. Insect visitors collected in the present study
Order	Family	Species group	Species	Auricularia auricula	Bjerkandera sp.	Boletus sp.	Xerocomus subtomentosus	Coprinellus domesticus	Cerrena zonata	Coriolus sp.	Trametes versicolor	Corticiaceae spp.	Phallus indusiatus	Ganoderma applanatum	Merulius sp.	Hypholoma fasciculare	Pleurotus pulmonarius	Pluteus leoninus	Polyporus arcularius	Stropharia rugosoannulata	Trametes elegans	Perenniporia ochroleuca	Arisaema shikokianum 2016	Arisaema shikokianum 2017	Arisaema shikokianum 2018	Arisaema japonicum 2016	Arisaema japonicum 2017	Arisaema japonicum 2018
				AU	AP9	B	Xe	CP	AP5	AP6	AP10	AP1	PH	AP2	AP3	ST1	PLE	PLU	AP4	ST2	AP8	AP7	ARIS2016	ARIS2017	ARIS2018	ARIJ2016	ARIJ2017	ARIJ2018
Coleoptera				23	7	0	1	1	21	6	181	33	109	16	4	22	6	4	19	1	525	2	14	0	23	0	1	0
Diptera	Anthomyiidae			0	0	0	0	0	0	0	1	0	3	0	0	3	0	0	0	0	1	0	0	0	0	0	0	0
Diptera	Bibionidae			3	0	0	0	0	0	0	0	0	0	0	0	0	0	0	0	0	1	0	0	0	0	0	0	0
Diptera	Bolitophilidae			0	1	0	0	0	0	0	0	0	0	0	0	0	0	0	0	0	0	0	0	0	0	0	0	0
Diptera	Cecidomyiidae			2	1	0	0	0	0	1	18	0	1	1	0	3	0	0	0	0	3	0	0	0	0	1	3	26
Diptera	Ceratopogonidae			0	0	0	0	0	0	0	0	0	0	0	0	0	0	0	0	0	0	0	1	0	0	3	0	6
Diptera	Chironomidae			2	1	0	0	0	1	0	11	0	0	0	2	12	0	0	0	0	2	0	0	0	0	0	2	11
Diptera	Chloropidae			1	0	0	0	0	1	0	2	0	1	0	0	0	0	0	0	0	3	0	1	1	0	0	0	0
Diptera	Culicidae			0	0	0	0	0	0	0	0	0	0	0	0	0	0	0	0	0	1	0	0	0	0	0	0	0
Diptera	Dolichopodidae			0	10	0	0	0	0	1	21	0	0	0	1	0	0	0	0	0	2	0	0	0	0	0	0	0
Diptera	Empididae			1	0	0	0	0	0	0	0	0	0	0	0	0	0	0	0	0	1	0	1	0	0	0	1	0
Diptera	Heleomyzidae			0	2	0	0	0	0	0	0	0	0	1	0	0	0	0	0	0	10	0	0	0	0	0	0	0
Diptera	Keroplatidae			0	0	0	0	0	0	1	0	0	0	0	0	2	0	0	0	0	82	0	1	0	1	0	1	1
Diptera	Mycetophilidae			0	2	0	5	0	0	0	2	0	0	0	0	7	0	0	0	0	2	0	1	1	2	0	11	11
Diptera	Sciaridae			12	8	0	0	0	3	0	118	6	1	1	13	15	0	0	2	0	15	0	22	0	5	6	9	24
Diptera	Phoridae			1	3	0	0	0	5	1	26	1	0	2	2	20	6	0	0	0	15	0	5	1	1	1	2	2
Diptera	Lauxaniidae			4	0	0	0	0	0	0	6	1	0	0	0	1	0	0	0	0	3	0	0	0	0	0	0	0
Diptera	Limnobiidae			26	0	0	0	0	1	0	11	0	0	0	0	6	6	0	0	0	0	0	0	0	0	0	0	0
Diptera	Lonchaeididae			0	0	0	0	0	0	0	0	0	0	0	0	0	0	0	0	0	1	0	0	0	0	0	0	0
Diptera	Micropezidae			0	0	0	0	0	0	0	0	0	0	0	0	1	0	0	0	0	0	0	0	0	0	0	0	0
Diptera	Muscidae			4	0	0	0	0	0	0	3	0	4	0	0	3	1	0	0	0	1	0	0	0	0	0	0	0
Diptera	Sphaeroceridae			7	0	0	0	0	0	0	3	0	1	0	0	11	0	0	0	1	3	0	0	0	0	0	0	0
Diptera	Scatopsidae			0	1	0	0	0	0	0	0	0	0	0	0	0	0	0	0	0	0	0	0	0	0	0	0	0
Diptera	Platypezidae			0	0	0	0	0	0	0	1	0	0	0	13	0	0	0	0	0	0	0	0	0	0	0	0	0
Diptera	Psycodididae			0	0	0	0	0	1	0	6	0	0	0	0	5	0	0	0	0	0	0	0	2	1	0	4	6
Diptera	Tipulidae			0	0	0	0	0	0	0	0	0	0	0	0	0	0	0	0	0	1	0	0	0	0	0	0	3
Diptera	other Diptera			0	0	0	0	0	0	0	1	0	0	0	0	0	0	0	0	0	2	0	3	0	1	0	0	0
Diptera	Drosophilidae	bizonata	Drosophila bizonata	6	1	0	0	0	4	5	5	0	0	0	2	15	13	0	0	0	12	0	1	7	0	0	0	0
Diptera	Drosophilidae	Collesia	Collessia kirishimana	0	0	0	0	0	0	0	0	0	0	0	0	0	0	0	0	0	0	0	5	0	0	0	0	0
Diptera	Drosophilidae	Dorsilopha	Drosophila busckii	0	0	0	0	0	1	0	0	0	0	0	0	0	0	0	0	0	0	0	0	0	0	0	0	0
Diptera	Drosophilidae	hirticornis	Hirtodrosophila longecrinita	1	0	0	0	0	0	0	0	0	0	0	0	0	0	0	0	0	0	0	0	0	0	0	0	0
Diptera	Drosophilidae	hirticornis	Hirtodrosophila nokogiri	1	0	0	0	0	0	0	0	0	0	0	0	0	0	0	0	0	0	0	0	0	0	0	0	0
Diptera	Drosophilidae	hirticornis	Hirtodrosophila okadomei	5	0	0	0	0	0	0	0	0	0	0	0	0	0	0	0	0	0	0	0	0	0	0	0	0
Diptera	Drosophilidae	histrio	Drosophila sternopleuralis	3	0	0	0	2	0	1	0	0	0	0	0	24	0	1	0	8	1	0	0	0	0	0	0	0
Diptera	Drosophilidae	immigrans	Drosophila albomicans	0	0	0	0	0	0	0	1	0	0	0	0	0	0	0	0	0	0	0	0	0	0	0	0	0
Diptera	Drosophilidae	immigrans	Drosophila annulipes	0	0	0	0	0	0	0	0	0	8	0	0	0	0	0	0	0	1	0	0	0	0	0	0	0
Diptera	Drosophilidae	immigrans	Drosophila curviceps	6	0	0	0	0	0	0	1	0	0	0	0	0	0	0	0	0	0	0	0	0	0	0	0	0
Diptera	Drosophilidae	immigrans	Drosophila immigrans	1	0	0	0	0	0	0	0	0	26	0	0	3	0	0	0	0	1	0	0	0	0	0	0	0
Diptera	Drosophilidae	Leucophenga	Leucophenga maculata	0	0	0	0	0	0	0	1	0	0	0	0	0	0	0	0	0	0	0	0	0	0	0	0	0
Diptera	Drosophilidae	Leucophenga	Leucophenga neointerapta	0	0	0	0	0	0	0	0	0	0	0	0	0	0	0	0	0	0	0	0	1	0	0	0	0
Diptera	Drosophilidae	Leucophenga	Leucophenga ornata	0	1	0	0	0	0	0	0	0	0	0	0	0	0	0	0	0	0	0	0	0	0	0	0	0
Diptera	Drosophilidae	Liodrosophila	Liodrosophila aerea	1	1	0	0	0	0	0	1	0	0	0	0	1	3	0	0	0	4	0	0	0	0	0	0	0
Diptera	Drosophilidae	melanogaster	Drosophila auraria	2	0	0	0	0	0	0	0	0	31	0	0	0	0	0	0	0	0	0	0	0	0	0	0	0
Diptera	Drosophilidae	melanogaster	Drosophila lutescens	5	0	1	0	0	0	0	2	0	3	0	0	14	0	0	0	0	0	0	0	0	0	0	0	0
Diptera	Drosophilidae	melanogaster	Drosophila suzukii	0	0	0	0	0	0	0	0	0	1	0	0	0	0	0	0	0	0	0	0	0	0	0	0	0
Diptera	Drosophilidae	melanogaster	Drosophila rufa	0	0	0	0	0	0	0	0	0	5	0	0	0	0	0	0	0	1	0	0	0	0	0	0	0
Diptera	Drosophilidae	melanogaster	Drosophila triauraria	0	0	0	0	0	0	0	0	0	1	0	0	0	0	0	0	0	0	0	0	0	0	0	0	0
Diptera	Drosophilidae	Microdrosophila	Microdrosophila matszdairai	0	0	0	0	0	0	1	0	0	0	0	0	0	0	0	0	0	0	0	0	0	0	0	0	0
Diptera	Drosophilidae	Microdrosophila	Microdrosophila pseudopleurolineata	0	0	0	0	0	0	0	1	0	0	0	0	1	0	0	0	0	0	0	0	0	0	0	0	0
Diptera	Drosophilidae	Microdrosophila	Microdrosophila purpurata	0	0	0	0	0	0	0	1	0	0	0	0	0	0	0	0	0	0	0	0	0	0	0	0	0
Diptera	Drosophilidae	Mycodrosophila	Mycodrosophila basalis	0	0	0	0	0	0	0	0	0	0	0	0	0	0	0	0	0	0	0	1	7	0	0	0	0
Diptera	Drosophilidae	Mycodrosophila	Mycodrosophila erecta	0	0	0	0	0	0	4	0	0	0	0	0	0	0	0	0	0	0	0	16	1	4	0	0	0
Diptera	Drosophilidae	Mycodrosophila	Mycodrosophila gratiosa	2	9	0	4	0	59	8	46	9	1	122	41	1	7	1	0	0	74	5	62	29	44	0	0	0
Diptera	Drosophilidae	Mycodrosophila	Mycodrosophila huangshanensis	0	0	0	0	0	0	0	0	0	0	0	0	0	0	0	0	0	0	0	9	24	7	0	0	0
Diptera	Drosophilidae	Mycodrosophila	Mycodrosophila japonica	1	0	0	0	0	0	2	0	0	0	0	0	0	0	0	0	0	1	0	0	0	0	0	0	0
Diptera	Drosophilidae	Mycodrosophila	Mycodrosophila palmata	0	0	0	0	0	0	0	0	0	0	0	0	0	0	0	0	0	0	0	6	6	1	0	0	0
Diptera	Drosophilidae	Mycodrosophila	Mycodrosophila planipalpis	0	0	0	0	0	0	0	1	0	0	0	0	1	0	0	0	0	0	0	1	0	0	0	0	0
Diptera	Drosophilidae	Mycodrosophila	Mycodrosophila poecilogastra	1	11	0	0	0	7	39	138	2	0	4	72	8	0	0	3	0	15	4	3	3	1	0	0	0
Diptera	Drosophilidae	Mycodrosophila	Mycodrosophila shikokuana	0	0	0	0	0	0	1	0	0	0	0	0	0	0	0	0	0	0	0	0	0	0	0	0	0
Diptera	Drosophilidae	Mycodrosophila	Mycodrosophila subgratiosa	0	0	0	0	0	0	0	0	0	0	0	0	0	0	0	0	0	0	0	1	0	1	0	0	0
Diptera	Drosophilidae	Mycodrosophila	Mycodrosophila sp.	0	0	0	0	0	0	0	0	0	0	0	0	0	0	0	0	0	0	0	0	10	9	0	0	0
Diptera	Drosophilidae	Paramycodrosophila	Paramycodrosophila nakamurai	3	0	0	0	0	0	0	0	0	0	0	0	0	0	0	0	0	0	0	1	0	0	0	0	0
Diptera	Drosophilidae	quadrivittata	Hirtodrosophila alboralis	0	0	0	0	0	0	0	1	0	0	0	0	0	0	0	0	0	0	0	0	0	0	0	0	0
Diptera	Drosophilidae	quadrivittata	Hirtodrosophila fascipennis	0	0	0	0	0	0	0	0	0	0	0	0	0	0	0	0	0	0	0	5	0	0	0	0	0
Diptera	Drosophilidae	quadrivittata	Hirtodrosophila quadrivittata	0	0	0	0	0	0	0	0	0	0	0	0	0	0	0	0	0	0	0	2	1	0	0	0	0
Diptera	Drosophilidae	quinaria	Drosophila angularis	0	0	0	0	0	0	0	1	0	0	0	0	0	0	0	0	0	0	0	0	0	0	0	0	0
Diptera	Drosophilidae	quinaria	Drosophila brachynephros	0	0	0	0	1	0	0	0	0	0	0	0	3	1	0	0	0	0	0	1	1	0	0	0	0
Diptera	Drosophilidae	quinaria	Drosophila nigromaculata	0	0	0	0	0	0	0	0	0	1	0	0	0	0	0	0	0	0	0	0	0	0	0	0	0
Diptera	Drosophilidae	Scaptodrosophila	Scaptodrosophila coracina	0	0	6	0	0	0	0	2	0	28	0	0	0	0	0	0	11	13	1	0	0	0	0	0	0
Diptera	Drosophilidae	Scaptomyza	Scaptomyza elmoi	0	0	0	0	1	0	0	7	0	0	0	0	0	0	0	0	0	0	0	0	0	0	0	0	0
Diptera	Drosophilidae	Others	Drosophila guangdongensis	0	0	0	0	0	0	0	0	0	0	0	0	0	0	0	0	0	0	0	1	0	0	0	0	0
Diptera	Drosophilidae	Others		0	0	0	0	0	0	0	0	0	0	0	0	0	0	0	0	0	0	0	0	0	0	0	1	0
Other insects				25	3	1	0	0	6	4	72	3	7	4	5	19	5	0	7	1	59	1	4	0	3	1	6	8
Total				149	62	8	10	5	110	75	692	55	232	151	155	201	48	6	31	22	856	13	168	95	104	12	41	98
Male plant total																							0	56	45	0	19	49
Female plant Total																							168	39	59	12	22	49
